# Shuttling, swapping and mixing: the rapid modular evolution of antiviral repertoires in temperate phages and their satellites

**DOI:** 10.64898/2026.02.27.708500

**Authors:** Jorge Moura de Sousa, Florence Depardieu, Marie Touchon, Raphaël Laurenceau, Kristen Curry, Alice Maestri, Florian Tesson, Arthur Loubat, Rayan Chikhi, Jean Cury, Aude Bernheim, David Bikard, Eduardo P.C. Rocha

**Affiliations:** Institut Pasteur, Université de Paris Cité, CNRS UMR3525, Microbial Evolutionary Genomics, Paris, France; Institut Pasteur, Université de Paris Cité, CNRS UMR3525, Synthetic Biology, Paris, France; Institut Pasteur, Université de Paris Cité, CNRS UMR3525, Sequence Bioinformatics, Paris, France; Institut Pasteur, Université de Paris Cité, CNRS UMR3525, Molecular Diversity of Microbes, Paris, France

## Abstract

Interactions between bacteria, bacteriophages, and their satellites are shaped by a myriad of defence and counter-defence mechanisms. Here, we identified and characterized the defence hotspots of thousands of P2-like phages and P4-like satellites to elucidate the origins and evolutionary dynamics of defence systems. Both P4 and P2 encode a broad diversity of recognizable defence systems. Defences are a substantial, yet likely underestimated, share of the elements’ pangenomes, as shown by novel antiviral functions discovered in P4 loci lacking known defence genes. Defence loci are very rapidly swapped, without pseudogenization, suggesting defences are replaced before becoming non-adaptive. This intense local recombination melds components of distinct systems into novel functional chimeras. Systems swap so rapidly that many elements with identical core genes have completely different defences. Surprisingly, despite P4 and P2’s concomitant replication and packaging, they almost never exchange defence genes. In contrast, near identical defence systems can be found in distinct types of MGEs and in cryptic chromosomal locations. Our findings highlight P4 and P2 as mobile platforms driving the modular diversification of bacterial antiviral repertoires. Hence, bacterial defences change quickly by phage and satellite turnover, and by the quick swap of defences within these elements.
