## Supplementary material for "Shuttling, swapping and mixing: the rapid modular evolution of antiviral repertoires in temperate phages and their satellites": FileS1_PFAMS_OtherIntergenic.xlsx

### Sheet: P4 - ORF Pseudo - Other, PFAMs
PFAM	Proportion
[No detected PFAM]	0.526718
-	0.274809
DUF5375	0.0534351
Toprim_3	0.0381679
DDE_Tnp_1_5	0.0152672
HTH_Tnp_1	0.00763359
HAD_2,Pribosyltran	0.00763359
Na_H_antiporter	0.00763359
Pkinase,TPR_16,TPR_19,TPR_2,TPR_8	0.00763359
Fic	0.00763359
Mrr_cat	0.00763359
DUF262,HNH	0.00763359
DUF262	0.00763359
Phage_AlpA	0.00763359
Pkinase	0.00763359
AAA_15,AAA_21	0.00763359
RVT_1	0.00763359

### Sheet: P2 - ORF Pseudo - Other, PFAMs
PFAM	Proportion
-	0.374582
[No detected PFAM]	0.160535
Collar,DUF3751,Phage_fiber_2	0.140468
Collar,DUF3751,Phage_fiber,Phage_fiber_2,phage_tail_N	0.0568562
Peptidase_S74	0.0301003
Collar,DUF3751	0.0234114
Phage_GPA	0.0167224
Collar,DUF3751,Phage_T4_gp36,Phage_fiber,Phage_fiber_2	0.0167224
Collar	0.0133779
AAA_13	0.0133779
Caudo_TAP	0.0100334
PhageMin_Tail	0.0100334
GH97_C,GH97_N,Glyco_hydro_97,Lipase_GDSL_2	0.0100334
Collar,Phage_fiber_2	0.00668896
KAP_NTPase	0.00668896
RVT_1	0.00668896
Phage_Cox	0.00668896
Phage_portal	0.00668896
Phage_fiber_2,SASA	0.00668896
GIIM,RVT_1	0.00668896
DUF4041,MUG113,T5orf172	0.00334448
AIPR	0.00334448
Terminase_5,Terminase_6,Terminase_6C	0.00334448
Phage_cap_P2	0.00334448
Flg_new,Lipase_GDSL_2	0.00334448
dCMP_cyt_deam_1	0.00334448
Metallophos	0.00334448
DUF4145	0.00334448
Tail_P2_I	0.00334448
DUF262	0.00334448
putAbiC	0.00334448
Phage_int_SAM_1,Phage_integrase	0.00334448
Beta_helix	0.00334448
DUF853,DUF87	0.00334448
TIR-like	0.00334448
NERD,Pkinase	0.00334448
Ogr_Delta	0.00334448
DUF4435	0.00334448
AAA_15,DUF3696	0.00334448
Phage_fiber_2	0.00334448
Hexapep,Hexapep_2	0.00334448
RelA_SpoT	0.00334448
FRG	0.00334448

### Sheet: P4 Inter Pseudo - Other, PFAMs
PFAM	Proportion
[No detected PFAM]	0.953809
-	0.0269449
HTH_3	0.00709076
DUF5375	0.00222853
DDE_Tnp_1_5	0.00141815
Acyl_transf_3	0.00101297
SIR2_2	0.00060778
HTH_23,PriCT_1,Replicase	0.00060778
AAA_22,PG_binding_1,T2SSB	0.00060778
MFS_1	0.00060778
HD	0.000405186
DUF4400	0.000405186
Glyco_trans_1_4,Glyco_transf_4,Glycos_transf_1	0.000405186
DUF596	0.000405186
DDE_Tnp_1	0.000202593
Autotransporter,Pertactin	0.000202593
HTH_32,rve,rve_3	0.000202593
UDG	0.000202593
AIDA,Autotransporter,ESPR	0.000202593
DUF4198	0.000202593
Ureide_permease	0.000202593
ESPR,Fil_haemagg_2,Haemagg_act,Peptidase_C58	0.000202593
Pkinase,TPR_16,TPR_19,TPR_2,TPR_8	0.000202593
AAA_21,AAA_23	0.000202593
NIPSNAP	0.000202593
DDE_Tnp_1,DUF772	0.000202593
AAA_21	0.000202593
Fic	0.000202593
AAA_15	0.000202593
HTH_21,rve	0.000202593
LprI	0.000202593

### Sheet: P2 Inter Pseudo - Other, PFAMs
PFAM	Proportion
-	0.409606
[No detected PFAM]	0.229803
DUF2570	0.0647783
PhageMin_Tail	0.0374384
DUF5405	0.0295567
Collar,DUF3751,Phage_T4_gp36,Phage_fiber,Phage_fiber_2	0.0226601
Collar,DUF3751,Phage_fiber_2	0.0214286
Collar,DUF3751,Phage_fiber,Phage_fiber_2,phage_tail_N	0.0211823
HD	0.0197044
Caudo_TAP	0.017734
DUF2724	0.0172414
HTH_7,Resolvase	0.00985222
Peptidase_S74	0.00615764
Phage_GPD	0.00517241
KilA-N,Phage_ASH,Phage_pRha	0.00517241
Phage_sheath_1,Phage_sheath_1C	0.0044335
Acyl_transf_3	0.00394089
Collar,DUF3751	0.00344828
DinI	0.00320197
DUF3751	0.00246305
DUF3850	0.00246305
KAP_NTPase	0.00221675
Phage_P2_GpU	0.00221675
DDE_Tnp_IS66,DDE_Tnp_IS66_C,LZ_Tnp_IS66,zf-IS66	0.00197044
HTH_3,HTH_31	0.00197044
AIDA,Autotransporter,ESPR	0.00197044
Phage_tail_S	0.00172414
Phage_lysozyme	0.00172414
MethyltransfD12	0.00172414
Tail_P2_I	0.00172414
Phage_base_V	0.00172414
DDE_Tnp_1_5	0.00147783
Y1_Tnp	0.00147783
Haemolytic	0.00147783
DDE_Tnp_IS1,Zn_Tnp_IS1	0.00147783
Phage_P2_GpE	0.00123153
Phage_Cox	0.00123153
Baseplate_J	0.00123153
P2_Phage_GpR	0.00123153
StbA	0.00123153
HTH_23,HTH_7,Resolvase,TetR_N	0.00123153
Collar	0.000985222
Fer4_12,Fer4_14,Radical_SAM	0.000985222
Phage_holin_2_3	0.000985222
Phage_tube	0.000985222
DUF4761	0.000738916
GPW_gp25	0.000738916
Peptidase_S24	0.000738916
DUF551	0.000738916
DUF1737,SASA	0.000738916
Glyco_trans_1_4,Glyco_transf_4,Glycos_transf_1	0.000738916
AIDA,Autotransporter,Pertactin	0.000738916
DUF2511	0.000738916
Phage_TAC_7	0.000738916
DNA_methylase	0.000738916
HTH_1,LysR_substrate	0.000492611
Recombinase,Resolvase,Zn_ribbon_recom	0.000492611
SEC-C	0.000492611
DUF2586	0.000492611
Phage_fiber_2	0.000492611
DDE_3,HTH_23,HTH_29,HTH_33	0.000492611
DUF2732	0.000492611
rve,rve_3	0.000492611
DDE_Tnp_IS1,HTH_Tnp_IS1,Zn_Tnp_IS1	0.000492611
Endonuclease_7	0.000492611
IstB_IS21,rve	0.000492611
VasI	0.000492611
Phage_tail_X	0.000492611
DUF2254	0.000492611
Collar,Phage_fiber_2	0.000492611
SH3_3	0.000492611
DUF596	0.000492611
Trp_Tyr_perm	0.000246305
Fimbrial	0.000246305
Relaxase	0.000246305
IstB_IS21,IstB_IS21_ATP	0.000246305
Alpha-amylase	0.000246305
zf-dskA_traR	0.000246305
Autotransporter,Pertactin	0.000246305
Ureide_permease	0.000246305
Phage_holin_3_1	0.000246305
Pilin,TM2	0.000246305
HTH_38,rve	0.000246305
Pyocin_S	0.000246305
Phage_CP76	0.000246305
Hexapep,Hexapep_2	0.000246305
Acetyltransf_3	0.000246305
DUF4111,NTP_transf_2	0.000246305
DUF4145	0.000246305
zf-ribbon_3	0.000246305
GGDEF,dCache_1	0.000246305
TolA	0.000246305
DUF3751,Phage_T4_gp36,Phage_fiber_2	0.000246305
HTH_21,rve,rve_3	0.000246305
Cys_Met_Meta_PP	0.000246305
DUF5347	0.000246305
HTH_22,PAS_6	0.000246305
EAL,GGDEF,PAS_4	0.000246305
Peptidase_S78	0.000246305
TraD_N,TrwB_AAD_bind	0.000246305
Terminase_1	0.000246305
Macro,TIR_2	0.000246305
AAA,LON_substr_bdg,Lon_C	0.000246305
Na_Ala_symp	0.000246305
DDE_Tnp_1,DDE_Tnp_1_6,DUF772	0.000246305
AAA_35	0.000246305
putAbiC	0.000246305
RelA_SpoT	0.000246305
Excalibur,SNase	0.000246305
GIIM,RVT_1	0.000246305
MCPsignal,PAS_3	0.000246305
HTH_24	0.000246305
YafO_toxin	0.000246305
CotH	0.000246305
FRG	0.000246305
