## Supplementary material for "Shuttling, swapping and mixing: the rapid modular evolution of antiviral repertoires in temperate phages and their satellites": FileS4_Infections.csv

	System	Phage	Phage_family	Titration_DF_rep1	Titration_CONTROL_rep1	Rep1_ratio	Titration_DF_rep2	Titration_CONTROL_rep2	Rep2_ratio	Strange_Plaque_Morphology
0	pFD408	Bas01	Drexlerviridae	150000	4000000	0.0375	300000	3500000	0.085714286	No
1	pFD408	Bas02	Drexlerviridae	7500000	40000000	0.1875	8000000	35000000	0.228571429	No
2	pFD408	Bas04	Drexlerviridae	6500000	30000000	0.216666667	9000000	30000000	0.3	No
3	pFD408	Bas09	Drexlerviridae	35000000	35000000	1	30000000	35000000	0.857142857	No
4	pFD408	Bas11	Drexlerviridae	500000	40000000	0.0125	450000	25000000	0.018	P
5	pFD408	Bas12	Drexlerviridae	250000	400000	0.625	100000	200000	0.5	No
6	pFD408	Bas13	Drexlerviridae	750000	25000000	0.03	650000	40000000	0.01625	No
7	pFD408	lambda	Siphoviridae	350000	7000000	0.05	35000	800000	0.04375	No
8	pFD408	Bas18	Siphoviridae	35000	700000	0.05	25000	300000	0.083333333	P
9	pFD408	Bas20	Siphoviridae	600000	1000000	0.6	650000	700000	0.928571429	P
10	pFD408	Bas24	Siphoviridae	65000000	25000000	2.6	45000000	40000000	1.125	No
11	pFD408	Bas28	Demerecviridae	650000	5000000	0.13	750000	4000000	0.1875	No
12	pFD408	T5 Moscow	Demerecviridae	800000	40000000	0.02	300000	400000	0.75	No
13	pFD408	Bas32 = T5	Demerecviridae	9000000	25000000	0.36	5000000	65000000	0.076923077	No
14	pFD408	P1	Myoviridae	5500	60000	0.091666667	100	1000	0.1	No
15	pFD408	CLB_P2	Myoviridae	6500000	500000000	0.013	500000	7500000	0.066666667	No
16	pFD408	LF82_P8	Myoviridae	100000	7000000	0.014285714	40000	80000	0.5	P
17	pFD408	AL505_P2	Myoviridae	500000	50000000	0.01	10000	650000	0.015384615	No
18	pFD408	T4	Myoviridae	1000	6500000	0.000153846	100	85000	0.001176471	No
19	pFD408	Bas35	Myoviridae	1000	4500000	0.000222222	10000	5000000	0.002	P
20	pFD408	Bas44	Myoviridae	100000	550000	0.181818182	100000	850000	0.117647059	P
21	pFD408	Bas46	Myoviridae	55000	450000	0.122222222	50000	650000	0.076923077	P
22	pFD408	Bas58	Myoviridae	750000	850000	0.882352941	500000	2500000	0.2	No
23	pFD408	Bas63	Myoviridae	1200	300000	0.004	100	3500	0.028571429	No
24	pFD408	Bas66	Autographiviridae	450000000	550000000	0.818181818	600000	400000000	0.0015	P
25	pFD408	Bas67	Autographiviridae	750000000	400000000	1.875	30000000	350000000	0.085714286	P
26	pFD408	T7	Podoviridae	750000000	300000000	2.5	5000000	300000000	0.016666667	P
27	pFD408	Bas64	Podoviridae	850000000	500000000	1.7	4500000	350000000	0.012857143	P
	pFD409	Bas01	Drexlerviridae	1.00E+00	1.00E+00	1.00E+00	1.00E+00	1.00E+00	1.00E+00
	pFD409	Bas02	Drexlerviridae	1.00E+00	1.00E+00	1.00E+00	1.00E+00	1.00E+00	1.00E+00
	pFD409	Bas04	Drexlerviridae	1.00E+00	1.00E+00	1.00E+00	1.00E+00	1.00E+00	1.00E+00
	pFD409	Bas09	Drexlerviridae	1.00E+00	1.00E+00	1.00E+00	1.00E+00	1.00E+00	1.00E+00
	pFD409	Bas11	Drexlerviridae	1.00E+00	1.00E+00	1.00E+00	1.00E+00	1.00E+00	1.00E+00
	pFD409	Bas12	Drexlerviridae	1.00E+00	1.00E+00	1.00E+00	1.00E+00	1.00E+00	1.00E+00
	pFD409	Bas13	Drexlerviridae	1.00E+00	1.00E+00	1.00E+00	1.00E+00	1.00E+00	1.00E+00
	pFD409	lambda	Siphoviridae	1.00E+00	1.00E+00	1.00E+00	1.00E+00	1.00E+00	1.00E+00
	pFD409	Bas18	Siphoviridae	1.00E+00	1.00E+00	1.00E+00	1.00E+00	1.00E+00	1.00E+00
	pFD409	Bas20	Siphoviridae	1.00E+00	1.00E+00	1.00E+00	1.00E+00	1.00E+00	1.00E+00
	pFD409	Bas24	Siphoviridae	1.00E+00	1.00E+00	1.00E+00	1.00E+00	1.00E+00	1.00E+00
	pFD409	Bas28	Demerecviridae	1.00E+00	1.00E+00	1.00E+00	1.00E+00	1.00E+00	1.00E+00
	pFD409	T5 Moscow	Demerecviridae	1.00E+00	1.00E+00	1.00E+00	1.00E+00	1.00E+00	1.00E+00
	pFD409	Bas32 = T5	Demerecviridae	1.00E+00	1.00E+00	1.00E+00	1.00E+00	1.00E+00	1.00E+00
	pFD409	P1	Myoviridae	1.00E+00	1.00E+00	1.00E+00	1.00E+00	1.00E+00	1.00E+00
	pFD409	CLB_P2	Myoviridae	1.00E+00	1.00E+00	1.00E+00	1.00E+00	1.00E+00	1.00E+00
	pFD409	LF82_P8	Myoviridae	1.00E+00	1.00E+00	1.00E+00	1.00E+00	1.00E+00	1.00E+00
	pFD409	AL505_P2	Myoviridae	1.00E+00	1.00E+00	1.00E+00	1.00E+00	1.00E+00	1.00E+00
	pFD409	T4	Myoviridae	1.00E+00	1.00E+00	1.00E+00	1.00E+00	1.00E+00	1.00E+00
	pFD409	Bas35	Myoviridae	1.00E+00	1.00E+00	1.00E+00	1.00E+00	1.00E+00	1.00E+00
	pFD409	Bas44	Myoviridae	1.00E+00	1.00E+00	1.00E+00	1.00E+00	1.00E+00	1.00E+00
	pFD409	Bas46	Myoviridae	1.00E+00	1.00E+00	1.00E+00	1.00E+00	1.00E+00	1.00E+00
	pFD409	Bas58	Myoviridae	1.00E+00	1.00E+00	1.00E+00	1.00E+00	1.00E+00	1.00E+00
	pFD409	Bas63	Myoviridae	1.00E+00	1.00E+00	1.00E+00	1.00E+00	1.00E+00	1.00E+00
	pFD409	Bas66	Autographiviridae	1.00E+00	1.00E+00	1.00E+00	1.00E+00	1.00E+00	1.00E+00
	pFD409	Bas67	Autographiviridae	1.00E+00	1.00E+00	1.00E+00	1.00E+00	1.00E+00	1.00E+00
	pFD409	T7	Podoviridae	1.00E+00	1.00E+00	1.00E+00	1.00E+00	1.00E+00	1.00E+00
	pFD409	Bas64	Podoviridae	1.00E+00	1.00E+00	1.00E+00	1.00E+00	1.00E+00	1.00E+00
28	pFD410	Bas01	Drexlerviridae	40000	4000000	0.01	40000	3500000	0.011428571	P
29	pFD410	Bas02	Drexlerviridae	30000000	40000000	0.75	25000000	35000000	0.714285714	No
30	pFD410	Bas04	Drexlerviridae	20000000	30000000	0.666666667	30000000	30000000	1	No
31	pFD410	Bas09	Drexlerviridae	25000000	35000000	0.714285714	30000000	35000000	0.857142857	No
32	pFD410	Bas11	Drexlerviridae	6000000	40000000	0.15	2000000	25000000	0.08	No
33	pFD410	Bas12	Drexlerviridae	400000	400000	1	6000000	200000	30	No
34	pFD410	Bas13	Drexlerviridae	20000000	25000000	0.8	15000000	40000000	0.375	No
35	pFD410	lambda	Siphoviridae	650000	7000000	0.092857143	650000	800000	0.8125	No
36	pFD410	Bas18	Siphoviridae	500000	700000	0.714285714	90000	300000	0.3	No
37	pFD410	Bas20	Siphoviridae	550000	1000000	0.55	450000	700000	0.642857143	No
38	pFD410	Bas24	Siphoviridae	40000000	25000000	1.6	45000000	40000000	1.125	No
39	pFD410	Bas28	Demerecviridae	2500000	5000000	0.5	2000000	4000000	0.5	No
40	pFD410	T5 Moscow	Demerecviridae	800000	40000000	0.02	450000	400000	1.125	No
41	pFD410	Bas32 = T5	Demerecviridae	7000000	25000000	0.28	4500000	65000000	0.069230769	No
42	pFD410	P1	Myoviridae	10000	60000	0.166666667	700	1000	0.7	No
43	pFD410	CLB_P2	Myoviridae	75000000	500000000	0.15	7500000	7500000	1	No
44	pFD410	LF82_P8	Myoviridae	900000	7000000	0.128571429	65000	80000	0.8125	No
45	pFD410	AL505_P2	Myoviridae	3500000	50000000	0.07	450000	650000	0.692307692	No
46	pFD410	T4	Myoviridae	800000	6500000	0.123076923	45000	85000	0.529411765	No
47	pFD410	Bas35	Myoviridae	750000	4500000	0.166666667	7500000	5000000	1.5	No
48	pFD410	Bas44	Myoviridae	90000	550000	0.163636364	75000	850000	0.088235294	No
49	pFD410	Bas46	Myoviridae	75000	450000	0.166666667	65000	650000	0.1	No
50	pFD410	Bas58	Myoviridae	800000	850000	0.941176471	500000	2500000	0.2	No
51	pFD410	Bas63	Myoviridae	50000	300000	0.166666667	2000	3500	0.571428571	No
52	pFD410	Bas66	Autographiviridae	650000000	550000000	1.181818182	850000000	400000000	2.125	No
53	pFD410	Bas67	Autographiviridae	400000000	400000000	1	150000000	350000000	0.428571429	No
54	pFD410	T7	Podoviridae	350000000	300000000	1.166666667	400000000	300000000	1.333333333	No
55	pFD410	Bas64	Podoviridae	550000000	500000000	1.1	200000000	350000000	0.571428571	No
56	pFD411	Bas01	Drexlerviridae	25	4000000	6.25E-06	65	3500000	1.86E-05	No
57	pFD411	Bas02	Drexlerviridae	20000000	40000000	0.5	15000000	35000000	0.428571429	No
58	pFD411	Bas04	Drexlerviridae	7500000	30000000	0.25	45000000	30000000	1.5	No
59	pFD411	Bas09	Drexlerviridae	35000000	35000000	1	25000000	35000000	0.714285714	No
60	pFD411	Bas11	Drexlerviridae	8000000	40000000	0.2	4500000	25000000	0.18	No
61	pFD411	Bas12	Drexlerviridae	400000	400000	1	250000	200000	1.25	No
62	pFD411	Bas13	Drexlerviridae	75000000	25000000	3	4000000	40000000	0.1	No
63	pFD411	lambda	Siphoviridae	650000	7000000	0.092857143	1000000	800000	1.25	No
64	pFD411	Bas18	Siphoviridae	5000	700000	0.007142857	100	300000	0.000333333	No
65	pFD411	Bas20	Siphoviridae	700000	1000000	0.7	550000	700000	0.785714286	No
66	pFD411	Bas24	Siphoviridae	20000000	25000000	0.8	55000000	40000000	1.375	No
67	pFD411	Bas28	Demerecviridae	800000	5000000	0.16	4000000	4000000	1	No
68	pFD411	T5 Moscow	Demerecviridae	700000	40000000	0.0175	650000	400000	1.625	No
69	pFD411	Bas32 = T5	Demerecviridae	9000000	25000000	0.36	40000000	65000000	0.615384615	No
70	pFD411	P1	Myoviridae	9000	60000	0.15	3000	1000	3	No
71	pFD411	CLB_P2	Myoviridae	60000000	500000000	0.12	2500000	7500000	0.333333333	No
72	pFD411	LF82_P8	Myoviridae	500000	7000000	0.071428571	650000	80000	8.125	No
73	pFD411	AL505_P2	Myoviridae	750000	50000000	0.015	3000000	650000	4.615384615	No
74	pFD411	T4	Myoviridae	750000	6500000	0.115384615	500000	85000	5.882352941	No
75	pFD411	Bas35	Myoviridae	1000000	4500000	0.222222222	4000000	5000000	0.8	No
76	pFD411	Bas44	Myoviridae	300000	550000	0.545454545	850000	850000	1	No
77	pFD411	Bas46	Myoviridae	100000	450000	0.222222222	350000	650000	0.538461538	No
78	pFD411	Bas58	Myoviridae	700000	850000	0.823529412	4000000	2500000	1.6	No
79	pFD411	Bas63	Myoviridae	30000	300000	0.1	30000	3500	8.571428571	No
80	pFD411	Bas66	Autographiviridae	550000000	550000000	1	200000000	400000000	0.5	No
81	pFD411	Bas67	Autographiviridae	550000000	400000000	1.375	200000000	350000000	0.571428571	No
82	pFD411	T7	Podoviridae	450000000	300000000	1.5	300000000	300000000	1	No
83	pFD411	Bas64	Podoviridae	500000000	500000000	1	250000000	350000000	0.714285714	No
	pFD412	Bas01	Drexlerviridae	1.00E+00	1.00E+00	1.00E+00	1.00E+00	1.00E+00	1.00E+00
	pFD412	Bas02	Drexlerviridae	1.00E+00	1.00E+00	1.00E+00	1.00E+00	1.00E+00	1.00E+00
	pFD412	Bas04	Drexlerviridae	1.00E+00	1.00E+00	1.00E+00	1.00E+00	1.00E+00	1.00E+00
	pFD412	Bas09	Drexlerviridae	1.00E+00	1.00E+00	1.00E+00	1.00E+00	1.00E+00	1.00E+00
	pFD412	Bas11	Drexlerviridae	1.00E+00	1.00E+00	1.00E+00	1.00E+00	1.00E+00	1.00E+00
	pFD412	Bas12	Drexlerviridae	1.00E+00	1.00E+00	1.00E+00	1.00E+00	1.00E+00	1.00E+00
	pFD412	Bas13	Drexlerviridae	1.00E+00	1.00E+00	1.00E+00	1.00E+00	1.00E+00	1.00E+00
	pFD412	lambda	Siphoviridae	1.00E+00	1.00E+00	1.00E+00	1.00E+00	1.00E+00	1.00E+00
	pFD412	Bas18	Siphoviridae	1.00E+00	1.00E+00	1.00E+00	1.00E+00	1.00E+00	1.00E+00
	pFD412	Bas20	Siphoviridae	1.00E+00	1.00E+00	1.00E+00	1.00E+00	1.00E+00	1.00E+00
	pFD412	Bas24	Siphoviridae	1.00E+00	1.00E+00	1.00E+00	1.00E+00	1.00E+00	1.00E+00
	pFD412	Bas28	Demerecviridae	1.00E+00	1.00E+00	1.00E+00	1.00E+00	1.00E+00	1.00E+00
	pFD412	T5 Moscow	Demerecviridae	1.00E+00	1.00E+00	1.00E+00	1.00E+00	1.00E+00	1.00E+00
	pFD412	Bas32 = T5	Demerecviridae	1.00E+00	1.00E+00	1.00E+00	1.00E+00	1.00E+00	1.00E+00
	pFD412	P1	Myoviridae	1.00E+00	1.00E+00	1.00E+00	1.00E+00	1.00E+00	1.00E+00
	pFD412	CLB_P2	Myoviridae	1.00E+00	1.00E+00	1.00E+00	1.00E+00	1.00E+00	1.00E+00
	pFD412	LF82_P8	Myoviridae	1.00E+00	1.00E+00	1.00E+00	1.00E+00	1.00E+00	1.00E+00
	pFD412	AL505_P2	Myoviridae	1.00E+00	1.00E+00	1.00E+00	1.00E+00	1.00E+00	1.00E+00
	pFD412	T4	Myoviridae	1.00E+00	1.00E+00	1.00E+00	1.00E+00	1.00E+00	1.00E+00
	pFD412	Bas35	Myoviridae	1.00E+00	1.00E+00	1.00E+00	1.00E+00	1.00E+00	1.00E+00
	pFD412	Bas44	Myoviridae	1.00E+00	1.00E+00	1.00E+00	1.00E+00	1.00E+00	1.00E+00
	pFD412	Bas46	Myoviridae	1.00E+00	1.00E+00	1.00E+00	1.00E+00	1.00E+00	1.00E+00
	pFD412	Bas58	Myoviridae	1.00E+00	1.00E+00	1.00E+00	1.00E+00	1.00E+00	1.00E+00
	pFD412	Bas63	Myoviridae	1.00E+00	1.00E+00	1.00E+00	1.00E+00	1.00E+00	1.00E+00
	pFD412	Bas66	Autographiviridae	1.00E+00	1.00E+00	1.00E+00	1.00E+00	1.00E+00	1.00E+00
	pFD412	Bas67	Autographiviridae	1.00E+00	1.00E+00	1.00E+00	1.00E+00	1.00E+00	1.00E+00
	pFD412	T7	Podoviridae	1.00E+00	1.00E+00	1.00E+00	1.00E+00	1.00E+00	1.00E+00
	pFD412	Bas64	Podoviridae	1.00E+00	1.00E+00	1.00E+00	1.00E+00	1.00E+00	1.00E+00
84	pFD413	Bas01	Drexlerviridae	10000	4000000	0.0025	850000	3500000	0.242857143	P
85	pFD413	Bas02	Drexlerviridae	20000000	40000000	0.5	40000000	35000000	1.142857143	No
86	pFD413	Bas04	Drexlerviridae	10000000	30000000	0.333333333	45000000	30000000	1.5	No
87	pFD413	Bas09	Drexlerviridae	15000000	35000000	0.428571429	20000000	35000000	0.571428571	No
88	pFD413	Bas11	Drexlerviridae	50000000	40000000	1.25	40000000	25000000	1.6	No
89	pFD413	Bas12	Drexlerviridae	400000	400000	1	400000	200000	2	No
90	pFD413	Bas13	Drexlerviridae	15000000	25000000	0.6	15000000	40000000	0.375	No
91	pFD413	lambda	Siphoviridae	10000	7000000	0.001428571	20000	800000	0.025	No
92	pFD413	Bas18	Siphoviridae	350000	700000	0.5	80000	300000	0.266666667	No
93	pFD413	Bas20	Siphoviridae	800000	1000000	0.8	800000	700000	1.142857143	P
94	pFD413	Bas24	Siphoviridae	7000000	25000000	0.28	9500000	40000000	0.2375	No
95	pFD413	Bas28	Demerecviridae	3500000	5000000	0.7	5500000	4000000	1.375	No
96	pFD413	T5 Moscow	Demerecviridae	2000000	40000000	0.05	700000	400000	1.75	No
97	pFD413	Bas32 = T5	Demerecviridae	40000000	25000000	1.6	8000000	65000000	0.123076923	No
98	pFD413	P1	Myoviridae	100	60000	0.001666667	100	1000	0.1	No
99	pFD413	CLB_P2	Myoviridae	750000	500000000	0.0015	250000	7500000	0.033333333	No
100	pFD413	LF82_P8	Myoviridae	700000	7000000	0.1	400000	80000	5	No
101	pFD413	AL505_P2	Myoviridae	700000	50000000	0.014	400000	650000	0.615384615	P
102	pFD413	T4	Myoviridae	2000000	6500000	0.307692308	95000	85000	1.117647059	No
103	pFD413	Bas35	Myoviridae	1000000	4500000	0.222222222	700000	5000000	0.14	P
104	pFD413	Bas44	Myoviridae	90000	550000	0.163636364	500000	850000	0.588235294	P
105	pFD413	Bas46	Myoviridae	85000	450000	0.188888889	80000	650000	0.123076923	No
106	pFD413	Bas58	Myoviridae	550000	850000	0.647058824	1000000	2500000	0.4	P
107	pFD413	Bas63	Myoviridae	30000	300000	0.1	7000	3500	2	No
108	pFD413	Bas66	Autographiviridae	4000000	550000000	0.007272727	100000	400000000	0.00025	P
109	pFD413	Bas67	Autographiviridae	12000000	400000000	0.03	6500000	350000000	0.018571429	P
110	pFD413	T7	Podoviridae	7500000	300000000	0.025	5000000	300000000	0.016666667	P
111	pFD413	Bas64	Podoviridae	45000000	500000000	0.09	10000000	350000000	0.028571429	P
112	pFD414	Bas01	Drexlerviridae	200000	4000000	0.05	100000	3500000	0.028571429	P
113	pFD414	Bas02	Drexlerviridae	25000000	40000000	0.625	30000000	35000000	0.857142857	No
114	pFD414	Bas04	Drexlerviridae	2000000	30000000	0.066666667	55000000	30000000	1.833333333	No
115	pFD414	Bas09	Drexlerviridae	3000000	35000000	0.085714286	30000000	35000000	0.857142857	No
116	pFD414	Bas11	Drexlerviridae	1000000	40000000	0.025	3000000	25000000	0.12	P
117	pFD414	Bas12	Drexlerviridae	400000	400000	1	200000	200000	1	P
118	pFD414	Bas13	Drexlerviridae	2000000	25000000	0.08	2000000	40000000	0.05	P
119	pFD414	lambda	Siphoviridae	850000	7000000	0.121428571	1000000	800000	1.25	No
120	pFD414	Bas18	Siphoviridae	10	700000	1.43E-05	10	300000	3.33E-05	No
121	pFD414	Bas20	Siphoviridae	2500000	1000000	2.5	850000	700000	1.214285714	No
122	pFD414	Bas24	Siphoviridae	30000000	25000000	1.2	65000000	40000000	1.625	No
123	pFD414	Bas28	Demerecviridae	4000000	5000000	0.8	550000	4000000	0.1375	No
124	pFD414	T5 Moscow	Demerecviridae	700000	40000000	0.0175	600000	400000	1.5	No
125	pFD414	Bas32 = T5	Demerecviridae	30000000	25000000	1.2	35000000	65000000	0.538461538	No
126	pFD414	P1	Myoviridae	7000	60000	0.116666667	6000	1000	6	No
127	pFD414	CLB_P2	Myoviridae	55000000	500000000	0.11	60000000	7500000	8	No
128	pFD414	LF82_P8	Myoviridae	450000	7000000	0.064285714	500000	80000	6.25	No
129	pFD414	AL505_P2	Myoviridae	1000000	50000000	0.02	750000	650000	1.153846154	No
130	pFD414	T4	Myoviridae	400000	6500000	0.061538462	450000	85000	5.294117647	No
131	pFD414	Bas35	Myoviridae	6500000	4500000	1.444444444	4000000	5000000	0.8	No
132	pFD414	Bas44	Myoviridae	850000	550000	1.545454545	1000000	850000	1.176470588	No
133	pFD414	Bas46	Myoviridae	95000	450000	0.211111111	350000	650000	0.538461538	No
134	pFD414	Bas58	Myoviridae	1100000	850000	1.294117647	1100000	2500000	0.44	No
135	pFD414	Bas63	Myoviridae	9000	300000	0.03	2000	3500	0.571428571	No
136	pFD414	Bas66	Autographiviridae	550000000	550000000	1	650000000	400000000	1.625	No
137	pFD414	Bas67	Autographiviridae	500000000	400000000	1.25	450000000	350000000	1.285714286	No
138	pFD414	T7	Podoviridae	400000000	300000000	1.333333333	500000000	300000000	1.666666667	No
139	pFD414	Bas64	Podoviridae	600000000	500000000	1.2	700000000	350000000	2	No
140	pFD415	Bas01	Drexlerviridae	3500000	4000000	0.875	600000	3500000	0.171428571	No
141	pFD415	Bas02	Drexlerviridae	40000000	40000000	1	45000000	35000000	1.285714286	No
142	pFD415	Bas04	Drexlerviridae	30000000	30000000	1	35000000	30000000	1.166666667	No
143	pFD415	Bas09	Drexlerviridae	30000000	35000000	0.857142857	20000000	35000000	0.571428571	No
144	pFD415	Bas11	Drexlerviridae	40000000	40000000	1	4500000	25000000	0.18	No
145	pFD415	Bas12	Drexlerviridae	400000	400000	1	300000	200000	1.5	No
146	pFD415	Bas13	Drexlerviridae	40000000	25000000	1.6	6500000	40000000	0.1625	No
147	pFD415	lambda	Siphoviridae	3000	7000000	0.000428571	100	800000	0.000125	No
148	pFD415	Bas18	Siphoviridae	10	700000	1.43E-05	10	300000	3.33E-05	No
149	pFD415	Bas20	Siphoviridae	3000000	1000000	3	4000000	700000	5.714285714	No
150	pFD415	Bas24	Siphoviridae	25000000	25000000	1	65000000	40000000	1.625	No
151	pFD415	Bas28	Demerecviridae	5500000	5000000	1.1	5000000	4000000	1.25	No
152	pFD415	T5 Moscow	Demerecviridae	800000	40000000	0.02	750000	400000	1.875	No
153	pFD415	Bas32 = T5	Demerecviridae	50000000	25000000	2	30000000	65000000	0.461538462	No
154	pFD415	P1	Myoviridae	8000	60000	0.133333333	6500	1000	6.5	No
155	pFD415	CLB_P2	Myoviridae	8500000	500000000	0.017	100000	7500000	0.013333333	No
156	pFD415	LF82_P8	Myoviridae	100000	7000000	0.014285714	9000	80000	0.1125	P
157	pFD415	AL505_P2	Myoviridae	1100000	50000000	0.022	750000	650000	1.153846154	No
158	pFD415	T4	Myoviridae	600000	6500000	0.092307692	100000	85000	1.176470588	No
159	pFD415	Bas35	Myoviridae	6000000	4500000	1.333333333	5500000	5000000	1.1	No
160	pFD415	Bas44	Myoviridae	450000	550000	0.818181818	2500000	850000	2.941176471	No
161	pFD415	Bas46	Myoviridae	4000	450000	0.008888889	1000	650000	0.001538462	No
162	pFD415	Bas58	Myoviridae	550000	850000	0.647058824	3000000	2500000	1.2	No
163	pFD415	Bas63	Myoviridae	9000	300000	0.03	6000	3500	1.714285714	No
164	pFD415	Bas66	Autographiviridae	700000000	550000000	1.272727273	750000000	400000000	1.875	No
165	pFD415	Bas67	Autographiviridae	500000000	400000000	1.25	400000000	350000000	1.142857143	No
166	pFD415	T7	Podoviridae	500000000	300000000	1.666666667	500000000	300000000	1.666666667	No
167	pFD415	Bas64	Podoviridae	750000000	500000000	1.5	700000000	350000000	2	No
168	pFD416	Bas01	Drexlerviridae	5500000	4000000	1.375	2500000	3500000	0.714285714	No
169	pFD416	Bas02	Drexlerviridae	30000000	40000000	0.75	40000000	35000000	1.142857143	No
170	pFD416	Bas04	Drexlerviridae	35000000	30000000	1.166666667	35000000	30000000	1.166666667	No
171	pFD416	Bas09	Drexlerviridae	45000000	35000000	1.285714286	30000000	35000000	0.857142857	No
172	pFD416	Bas11	Drexlerviridae	35000000	40000000	0.875	8000000	25000000	0.32	No
173	pFD416	Bas12	Drexlerviridae	800000	400000	2	600000	200000	3	No
174	pFD416	Bas13	Drexlerviridae	8000000	25000000	0.32	4500000	40000000	0.1125	No
175	pFD416	lambda	Siphoviridae	750000	7000000	0.107142857	950000	800000	1.1875	No
176	pFD416	Bas18	Siphoviridae	600000	700000	0.857142857	150000	300000	0.5	No
177	pFD416	Bas20	Siphoviridae	500	1000000	0.0005	450	700000	0.000642857	No
178	pFD416	Bas24	Siphoviridae	6000	25000000	0.00024	10000	40000000	0.00025	No
179	pFD416	Bas28	Demerecviridae	5000000	5000000	1	6500000	4000000	1.625	No
180	pFD416	T5 Moscow	Demerecviridae	750000	40000000	0.01875	800000	400000	2	No
181	pFD416	Bas32 = T5	Demerecviridae	60000000	25000000	2.4	60000000	65000000	0.923076923	No
182	pFD416	P1	Myoviridae	1050	60000	0.0175	5000	1000	5	No
183	pFD416	CLB_P2	Myoviridae	70000000	500000000	0.14	55000000	7500000	7.333333333	No
184	pFD416	LF82_P8	Myoviridae	750000	7000000	0.107142857	450000	80000	5.625	No
185	pFD416	AL505_P2	Myoviridae	3500000	50000000	0.07	800000	650000	1.230769231	No
186	pFD416	T4	Myoviridae	700000	6500000	0.107692308	500000	85000	5.882352941	No
187	pFD416	Bas35	Myoviridae	8000000	4500000	1.777777778	5500000	5000000	1.1	No
188	pFD416	Bas44	Myoviridae	1100000	550000	2	2000000	850000	2.352941176	No
189	pFD416	Bas46	Myoviridae	450000	450000	1	400000	650000	0.615384615	No
190	pFD416	Bas58	Myoviridae	8000000	850000	9.411764706	4500000	2500000	1.8	No
191	pFD416	Bas63	Myoviridae	45000	300000	0.15	20000	3500	5.714285714	No
192	pFD416	Bas66	Autographiviridae	600000000	550000000	1.090909091	500000000	400000000	1.25	No
193	pFD416	Bas67	Autographiviridae	550000000	400000000	1.375	400000000	350000000	1.142857143	No
194	pFD416	T7	Podoviridae	600000000	300000000	2	650000000	300000000	2.166666667	No
195	pFD416	Bas64	Podoviridae	800000000	500000000	1.6	650000000	350000000	1.857142857	No
196	pFD417	Bas01	Drexlerviridae	100	4000000	2.50E-05	100	3500000	2.86E-05	No
197	pFD417	Bas02	Drexlerviridae	45000000	40000000	1.125	8000000	35000000	0.228571429	No
198	pFD417	Bas04	Drexlerviridae	30000000	30000000	1	40000000	30000000	1.333333333	No
199	pFD417	Bas09	Drexlerviridae	40000000	35000000	1.142857143	6500000	35000000	0.185714286	No
200	pFD417	Bas11	Drexlerviridae	400000	40000000	0.01	35000	25000000	0.0014	No
201	pFD417	Bas12	Drexlerviridae	650000	400000	1.625	600000	200000	3	P
202	pFD417	Bas13	Drexlerviridae	7000000	25000000	0.28	6000000	40000000	0.15	No
203	pFD417	lambda	Siphoviridae	900000	7000000	0.128571429	600000	800000	0.75	No
204	pFD417	Bas18	Siphoviridae	85000	700000	0.121428571	70000	300000	0.233333333	No
205	pFD417	Bas20	Siphoviridae	3500000	1000000	3.5	750000	700000	1.071428571	No
206	pFD417	Bas24	Siphoviridae	7500000	25000000	0.3	70000000	40000000	1.75	No
207	pFD417	Bas28	Demerecviridae	1000	5000000	0.0002	1000	4000000	0.00025	No
208	pFD417	T5 Moscow	Demerecviridae	2000	40000000	5.00E-05	1000	400000	0.0025	No
209	pFD417	Bas32 = T5	Demerecviridae	30000000	25000000	1.2	85000000	65000000	1.307692308	No
210	pFD417	P1	Myoviridae	10500	60000	0.175	5000	1000	5	No
211	pFD417	CLB_P2	Myoviridae	90000000	500000000	0.18	55000000	7500000	7.333333333	No
212	pFD417	LF82_P8	Myoviridae	350000	7000000	0.05	10000	80000	0.125	P
213	pFD417	AL505_P2	Myoviridae	3000000	50000000	0.06	750000	650000	1.153846154	No
214	pFD417	T4	Myoviridae	450000	6500000	0.069230769	250000	85000	2.941176471	No
215	pFD417	Bas35	Myoviridae	1000000	4500000	0.222222222	700000	5000000	0.14	No
216	pFD417	Bas44	Myoviridae	30000	550000	0.054545455	70000	850000	0.082352941	No
217	pFD417	Bas46	Myoviridae	5000	450000	0.011111111	6500	650000	0.01	No
218	pFD417	Bas58	Myoviridae	10000	850000	0.011764706	10000	2500000	0.004	No
219	pFD417	Bas63	Myoviridae	45000	300000	0.15	6000	3500	1.714285714	No
220	pFD417	Bas66	Autographiviridae	900000000	550000000	1.636363636	550000000	400000000	1.375	No
221	pFD417	Bas67	Autographiviridae	500000000	400000000	1.25	400000000	350000000	1.142857143	No
222	pFD417	T7	Podoviridae	700000000	300000000	2.333333333	650000000	300000000	2.166666667	No
223	pFD417	Bas64	Podoviridae	700000000	500000000	1.4	550000000	350000000	1.571428571	No
	pFD418	Bas01	Drexlerviridae	1.00E+00	1.00E+00	1.00E+00	1.00E+00	1.00E+00	1.00E+00
	pFD418	Bas02	Drexlerviridae	1.00E+00	1.00E+00	1.00E+00	1.00E+00	1.00E+00	1.00E+00
	pFD418	Bas04	Drexlerviridae	1.00E+00	1.00E+00	1.00E+00	1.00E+00	1.00E+00	1.00E+00
	pFD418	Bas09	Drexlerviridae	1.00E+00	1.00E+00	1.00E+00	1.00E+00	1.00E+00	1.00E+00
	pFD418	Bas11	Drexlerviridae	1.00E+00	1.00E+00	1.00E+00	1.00E+00	1.00E+00	1.00E+00
	pFD418	Bas12	Drexlerviridae	1.00E+00	1.00E+00	1.00E+00	1.00E+00	1.00E+00	1.00E+00
	pFD418	Bas13	Drexlerviridae	1.00E+00	1.00E+00	1.00E+00	1.00E+00	1.00E+00	1.00E+00
	pFD418	lambda	Siphoviridae	1.00E+00	1.00E+00	1.00E+00	1.00E+00	1.00E+00	1.00E+00
	pFD418	Bas18	Siphoviridae	1.00E+00	1.00E+00	1.00E+00	1.00E+00	1.00E+00	1.00E+00
	pFD418	Bas20	Siphoviridae	1.00E+00	1.00E+00	1.00E+00	1.00E+00	1.00E+00	1.00E+00
	pFD418	Bas24	Siphoviridae	1.00E+00	1.00E+00	1.00E+00	1.00E+00	1.00E+00	1.00E+00
	pFD418	Bas28	Demerecviridae	1.00E+00	1.00E+00	1.00E+00	1.00E+00	1.00E+00	1.00E+00
	pFD418	T5 Moscow	Demerecviridae	1.00E+00	1.00E+00	1.00E+00	1.00E+00	1.00E+00	1.00E+00
	pFD418	Bas32 = T5	Demerecviridae	1.00E+00	1.00E+00	1.00E+00	1.00E+00	1.00E+00	1.00E+00
	pFD418	P1	Myoviridae	1.00E+00	1.00E+00	1.00E+00	1.00E+00	1.00E+00	1.00E+00
	pFD418	CLB_P2	Myoviridae	1.00E+00	1.00E+00	1.00E+00	1.00E+00	1.00E+00	1.00E+00
	pFD418	LF82_P8	Myoviridae	1.00E+00	1.00E+00	1.00E+00	1.00E+00	1.00E+00	1.00E+00
	pFD418	AL505_P2	Myoviridae	1.00E+00	1.00E+00	1.00E+00	1.00E+00	1.00E+00	1.00E+00
	pFD418	T4	Myoviridae	1.00E+00	1.00E+00	1.00E+00	1.00E+00	1.00E+00	1.00E+00
	pFD418	Bas35	Myoviridae	1.00E+00	1.00E+00	1.00E+00	1.00E+00	1.00E+00	1.00E+00
	pFD418	Bas44	Myoviridae	1.00E+00	1.00E+00	1.00E+00	1.00E+00	1.00E+00	1.00E+00
	pFD418	Bas46	Myoviridae	1.00E+00	1.00E+00	1.00E+00	1.00E+00	1.00E+00	1.00E+00
	pFD418	Bas58	Myoviridae	1.00E+00	1.00E+00	1.00E+00	1.00E+00	1.00E+00	1.00E+00
	pFD418	Bas63	Myoviridae	1.00E+00	1.00E+00	1.00E+00	1.00E+00	1.00E+00	1.00E+00
	pFD418	Bas66	Autographiviridae	1.00E+00	1.00E+00	1.00E+00	1.00E+00	1.00E+00	1.00E+00
	pFD418	Bas67	Autographiviridae	1.00E+00	1.00E+00	1.00E+00	1.00E+00	1.00E+00	1.00E+00
	pFD418	T7	Podoviridae	1.00E+00	1.00E+00	1.00E+00	1.00E+00	1.00E+00	1.00E+00
	pFD418	Bas64	Podoviridae	1.00E+00	1.00E+00	1.00E+00	1.00E+00	1.00E+00	1.00E+00
	pFD419	Bas01	Drexlerviridae	1.00E+00	1.00E+00	1.00E+00	1.00E+00	1.00E+00	1.00E+00
	pFD419	Bas02	Drexlerviridae	1.00E+00	1.00E+00	1.00E+00	1.00E+00	1.00E+00	1.00E+00
	pFD419	Bas04	Drexlerviridae	1.00E+00	1.00E+00	1.00E+00	1.00E+00	1.00E+00	1.00E+00
	pFD419	Bas09	Drexlerviridae	1.00E+00	1.00E+00	1.00E+00	1.00E+00	1.00E+00	1.00E+00
	pFD419	Bas11	Drexlerviridae	1.00E+00	1.00E+00	1.00E+00	1.00E+00	1.00E+00	1.00E+00
	pFD419	Bas12	Drexlerviridae	1.00E+00	1.00E+00	1.00E+00	1.00E+00	1.00E+00	1.00E+00
	pFD419	Bas13	Drexlerviridae	1.00E+00	1.00E+00	1.00E+00	1.00E+00	1.00E+00	1.00E+00
	pFD419	lambda	Siphoviridae	1.00E+00	1.00E+00	1.00E+00	1.00E+00	1.00E+00	1.00E+00
	pFD419	Bas18	Siphoviridae	1.00E+00	1.00E+00	1.00E+00	1.00E+00	1.00E+00	1.00E+00
	pFD419	Bas20	Siphoviridae	1.00E+00	1.00E+00	1.00E+00	1.00E+00	1.00E+00	1.00E+00
	pFD419	Bas24	Siphoviridae	1.00E+00	1.00E+00	1.00E+00	1.00E+00	1.00E+00	1.00E+00
	pFD419	Bas28	Demerecviridae	1.00E+00	1.00E+00	1.00E+00	1.00E+00	1.00E+00	1.00E+00
	pFD419	T5 Moscow	Demerecviridae	1.00E+00	1.00E+00	1.00E+00	1.00E+00	1.00E+00	1.00E+00
	pFD419	Bas32 = T5	Demerecviridae	1.00E+00	1.00E+00	1.00E+00	1.00E+00	1.00E+00	1.00E+00
	pFD419	P1	Myoviridae	1.00E+00	1.00E+00	1.00E+00	1.00E+00	1.00E+00	1.00E+00
	pFD419	CLB_P2	Myoviridae	1.00E+00	1.00E+00	1.00E+00	1.00E+00	1.00E+00	1.00E+00
	pFD419	LF82_P8	Myoviridae	1.00E+00	1.00E+00	1.00E+00	1.00E+00	1.00E+00	1.00E+00
	pFD419	AL505_P2	Myoviridae	1.00E+00	1.00E+00	1.00E+00	1.00E+00	1.00E+00	1.00E+00
	pFD419	T4	Myoviridae	1.00E+00	1.00E+00	1.00E+00	1.00E+00	1.00E+00	1.00E+00
	pFD419	Bas35	Myoviridae	1.00E+00	1.00E+00	1.00E+00	1.00E+00	1.00E+00	1.00E+00
	pFD419	Bas44	Myoviridae	1.00E+00	1.00E+00	1.00E+00	1.00E+00	1.00E+00	1.00E+00
	pFD419	Bas46	Myoviridae	1.00E+00	1.00E+00	1.00E+00	1.00E+00	1.00E+00	1.00E+00
	pFD419	Bas58	Myoviridae	1.00E+00	1.00E+00	1.00E+00	1.00E+00	1.00E+00	1.00E+00
	pFD419	Bas63	Myoviridae	1.00E+00	1.00E+00	1.00E+00	1.00E+00	1.00E+00	1.00E+00
	pFD419	Bas66	Autographiviridae	1.00E+00	1.00E+00	1.00E+00	1.00E+00	1.00E+00	1.00E+00
	pFD419	Bas67	Autographiviridae	1.00E+00	1.00E+00	1.00E+00	1.00E+00	1.00E+00	1.00E+00
	pFD419	T7	Podoviridae	1.00E+00	1.00E+00	1.00E+00	1.00E+00	1.00E+00	1.00E+00
	pFD419	Bas64	Podoviridae	1.00E+00	1.00E+00	1.00E+00	1.00E+00	1.00E+00	1.00E+00
	pFD420	Bas01	Drexlerviridae	1.00E+00	1.00E+00	1.00E+00	1.00E+00	1.00E+00	1.00E+00
	pFD420	Bas02	Drexlerviridae	1.00E+00	1.00E+00	1.00E+00	1.00E+00	1.00E+00	1.00E+00
	pFD420	Bas04	Drexlerviridae	1.00E+00	1.00E+00	1.00E+00	1.00E+00	1.00E+00	1.00E+00
	pFD420	Bas09	Drexlerviridae	1.00E+00	1.00E+00	1.00E+00	1.00E+00	1.00E+00	1.00E+00
	pFD420	Bas11	Drexlerviridae	1.00E+00	1.00E+00	1.00E+00	1.00E+00	1.00E+00	1.00E+00
	pFD420	Bas12	Drexlerviridae	1.00E+00	1.00E+00	1.00E+00	1.00E+00	1.00E+00	1.00E+00
	pFD420	Bas13	Drexlerviridae	1.00E+00	1.00E+00	1.00E+00	1.00E+00	1.00E+00	1.00E+00
	pFD420	lambda	Siphoviridae	1.00E+00	1.00E+00	1.00E+00	1.00E+00	1.00E+00	1.00E+00
	pFD420	Bas18	Siphoviridae	1.00E+00	1.00E+00	1.00E+00	1.00E+00	1.00E+00	1.00E+00
	pFD420	Bas20	Siphoviridae	1.00E+00	1.00E+00	1.00E+00	1.00E+00	1.00E+00	1.00E+00
	pFD420	Bas24	Siphoviridae	1.00E+00	1.00E+00	1.00E+00	1.00E+00	1.00E+00	1.00E+00
	pFD420	Bas28	Demerecviridae	1.00E+00	1.00E+00	1.00E+00	1.00E+00	1.00E+00	1.00E+00
	pFD420	T5 Moscow	Demerecviridae	1.00E+00	1.00E+00	1.00E+00	1.00E+00	1.00E+00	1.00E+00
	pFD420	Bas32 = T5	Demerecviridae	1.00E+00	1.00E+00	1.00E+00	1.00E+00	1.00E+00	1.00E+00
	pFD420	P1	Myoviridae	1.00E+00	1.00E+00	1.00E+00	1.00E+00	1.00E+00	1.00E+00
	pFD420	CLB_P2	Myoviridae	1.00E+00	1.00E+00	1.00E+00	1.00E+00	1.00E+00	1.00E+00
	pFD420	LF82_P8	Myoviridae	1.00E+00	1.00E+00	1.00E+00	1.00E+00	1.00E+00	1.00E+00
	pFD420	AL505_P2	Myoviridae	1.00E+00	1.00E+00	1.00E+00	1.00E+00	1.00E+00	1.00E+00
	pFD420	T4	Myoviridae	1.00E+00	1.00E+00	1.00E+00	1.00E+00	1.00E+00	1.00E+00
	pFD420	Bas35	Myoviridae	1.00E+00	1.00E+00	1.00E+00	1.00E+00	1.00E+00	1.00E+00
	pFD420	Bas44	Myoviridae	1.00E+00	1.00E+00	1.00E+00	1.00E+00	1.00E+00	1.00E+00
	pFD420	Bas46	Myoviridae	1.00E+00	1.00E+00	1.00E+00	1.00E+00	1.00E+00	1.00E+00
	pFD420	Bas58	Myoviridae	1.00E+00	1.00E+00	1.00E+00	1.00E+00	1.00E+00	1.00E+00
	pFD420	Bas63	Myoviridae	1.00E+00	1.00E+00	1.00E+00	1.00E+00	1.00E+00	1.00E+00
	pFD420	Bas66	Autographiviridae	1.00E+00	1.00E+00	1.00E+00	1.00E+00	1.00E+00	1.00E+00
	pFD420	Bas67	Autographiviridae	1.00E+00	1.00E+00	1.00E+00	1.00E+00	1.00E+00	1.00E+00
	pFD420	T7	Podoviridae	1.00E+00	1.00E+00	1.00E+00	1.00E+00	1.00E+00	1.00E+00
	pFD420	Bas64	Podoviridae	1.00E+00	1.00E+00	1.00E+00	1.00E+00	1.00E+00	1.00E+00
224	pFD421	Bas01	Drexlerviridae	400000	4000000	0.1	300000	3500000	0.085714286	P
225	pFD421	Bas02	Drexlerviridae	55000000	40000000	1.375	20000000	35000000	0.571428571	P
226	pFD421	Bas04	Drexlerviridae	50000000	30000000	1.666666667	40000000	30000000	1.333333333	P
227	pFD421	Bas09	Drexlerviridae	35000000	35000000	1	35000000	35000000	1	No
228	pFD421	Bas11	Drexlerviridae	2000000	40000000	0.05	300000	25000000	0.012	P
229	pFD421	Bas12	Drexlerviridae	450000	400000	1.125	200000	200000	1	No
230	pFD421	Bas13	Drexlerviridae	6500000	25000000	0.26	4000000	40000000	0.1	P
231	pFD421	lambda	Siphoviridae	800000	7000000	0.114285714	600000	800000	0.75	No
232	pFD421	Bas18	Siphoviridae	80000	700000	0.114285714	100000	300000	0.333333333	No
233	pFD421	Bas20	Siphoviridae	700000	1000000	0.7	900000	700000	1.285714286	No
234	pFD421	Bas24	Siphoviridae	6000000	25000000	0.24	70000000	40000000	1.75	No
235	pFD421	Bas28	Demerecviridae	800000	5000000	0.16	850000	4000000	0.2125	No
236	pFD421	T5 Moscow	Demerecviridae	900000	40000000	0.0225	800000	400000	2	No
237	pFD421	Bas32 = T5	Demerecviridae	8500000	25000000	0.34	35000000	65000000	0.538461538	No
238	pFD421	P1	Myoviridae	5000	60000	0.083333333	2500	1000	2.5	No
239	pFD421	CLB_P2	Myoviridae	95000000	500000000	0.19	7500000	7500000	1	P
240	pFD421	LF82_P8	Myoviridae	450000	7000000	0.064285714	80000	80000	1	P
241	pFD421	AL505_P2	Myoviridae	400000	50000000	0.008	700000	650000	1.076923077	P
242	pFD421	T4	Myoviridae	10000	6500000	0.001538462	1000	85000	0.011764706	P
243	pFD421	Bas35	Myoviridae	100000	4500000	0.022222222	100000	5000000	0.02	P
244	pFD421	Bas44	Myoviridae	550000	550000	1	850000	850000	1	No
245	pFD421	Bas46	Myoviridae	450000	450000	1	150000	650000	0.230769231	No
246	pFD421	Bas58	Myoviridae	4500000	850000	5.294117647	4500000	2500000	1.8	No
247	pFD421	Bas63	Myoviridae	7000	300000	0.023333333	350	3500	0.1	No
248	pFD421	Bas66	Autographiviridae	900000000	550000000	1.636363636	65000000	400000000	0.1625	P
249	pFD421	Bas67	Autographiviridae	700000000	400000000	1.75	250000000	350000000	0.714285714	P
250	pFD421	T7	Podoviridae	900000000	300000000	3	60000000	300000000	0.2	P
251	pFD421	Bas64	Podoviridae	750000000	500000000	1.5	5000000	350000000	0.014285714	P
252	pFD422	Bas01	Drexlerviridae	700000	4000000	0.175	700000	3500000	0.2	No
253	pFD422	Bas02	Drexlerviridae	5500	40000000	0.0001375	2500	35000000	7.14E-05	No
254	pFD422	Bas04	Drexlerviridae	4500	30000000	0.00015	30000	30000000	0.001	No
255	pFD422	Bas09	Drexlerviridae	40000	35000000	0.001142857	35000	35000000	0.001	No
256	pFD422	Bas11	Drexlerviridae	40000	40000000	0.001	5500	25000000	0.00022	No
257	pFD422	Bas12	Drexlerviridae	300000	400000	0.75	300000	200000	1.5	P
258	pFD422	Bas13	Drexlerviridae	350000	25000000	0.014	400000	40000000	0.01	No
259	pFD422	lambda	Siphoviridae	5500000	7000000	0.785714286	450000	800000	0.5625	No
260	pFD422	Bas18	Siphoviridae	10	700000	1.43E-05	10	300000	3.33E-05	P
261	pFD422	Bas20	Siphoviridae	100	1000000	0.0001	100	700000	0.000142857	P
262	pFD422	Bas24	Siphoviridae	2500	25000000	0.0001	10000	40000000	0.00025	P
263	pFD422	Bas28	Demerecviridae	950000	5000000	0.19	950000	4000000	0.2375	No
264	pFD422	T5 Moscow	Demerecviridae	95000	40000000	0.002375	40000	400000	0.1	P
265	pFD422	Bas32 = T5	Demerecviridae	50000000	25000000	2	50000000	65000000	0.769230769	No
266	pFD422	P1	Myoviridae	9500	60000	0.158333333	3000	1000	3	No
267	pFD422	CLB_P2	Myoviridae	6500000	500000000	0.013	1500000	7500000	0.2	P
268	pFD422	LF82_P8	Myoviridae	500000	7000000	0.071428571	60000	80000	0.75	P
269	pFD422	AL505_P2	Myoviridae	5500000	50000000	0.11	750000	650000	1.153846154	P
270	pFD422	T4	Myoviridae	450000	6500000	0.069230769	80000	85000	0.941176471	No
271	pFD422	Bas35	Myoviridae	400000	4500000	0.088888889	2000000	5000000	0.4	No
272	pFD422	Bas44	Myoviridae	400000	550000	0.727272727	550000	850000	0.647058824	No
273	pFD422	Bas46	Myoviridae	65000	450000	0.144444444	60000	650000	0.092307692	No
274	pFD422	Bas58	Myoviridae	10000	850000	0.011764706	10000	2500000	0.004	No
275	pFD422	Bas63	Myoviridae	35000	300000	0.116666667	6000	3500	1.714285714	No
276	pFD422	Bas66	Autographiviridae	700000000	550000000	1.272727273	700000000	400000000	1.75	No
277	pFD422	Bas67	Autographiviridae	500000000	400000000	1.25	300000000	350000000	0.857142857	No
278	pFD422	T7	Podoviridae	600000000	300000000	2	650000000	300000000	2.166666667	No
279	pFD422	Bas64	Podoviridae	750000000	500000000	1.5	55000000	350000000	0.157142857	No
280	pFD423	Bas01	Drexlerviridae	10	4000000	2.50E-06	10	3500000	2.86E-06	No
281	pFD423	Bas02	Drexlerviridae	1000	40000000	2.50E-05	5000	35000000	0.000142857	No
282	pFD423	Bas04	Drexlerviridae	1000	30000000	3.33E-05	5500	30000000	0.000183333	No
283	pFD423	Bas09	Drexlerviridae	4500	35000000	0.000128571	5000	35000000	0.000142857	No
284	pFD423	Bas11	Drexlerviridae	100	40000000	2.50E-06	100	25000000	4.00E-06	No
285	pFD423	Bas12	Drexlerviridae	100	400000	0.00025	100	200000	0.0005	No
286	pFD423	Bas13	Drexlerviridae	30000000	25000000	1.2	20000000	40000000	0.5	No
287	pFD423	lambda	Siphoviridae	1500	7000000	0.000214286	150	800000	0.0001875	No
288	pFD423	Bas18	Siphoviridae	10	700000	1.43E-05	10	300000	3.33E-05	No
289	pFD423	Bas20	Siphoviridae	6000000	1000000	6	7000000	700000	10	No
290	pFD423	Bas24	Siphoviridae	30000000	25000000	1.2	35000000	40000000	0.875	No
291	pFD423	Bas28	Demerecviridae	3500000	5000000	0.7	7500000	4000000	1.875	No
292	pFD423	T5 Moscow	Demerecviridae	600000	40000000	0.015	1500000	400000	3.75	No
293	pFD423	Bas32 = T5	Demerecviridae	50000000	25000000	2	50000000	65000000	0.769230769	No
294	pFD423	P1	Myoviridae	10	60000	0.000166667	10	1000	0.01	No
295	pFD423	CLB_P2	Myoviridae	75000000	500000000	0.15	75000000	7500000	10	No
296	pFD423	LF82_P8	Myoviridae	500000	7000000	0.071428571	750000	80000	9.375	No
297	pFD423	AL505_P2	Myoviridae	850000	50000000	0.017	700000	650000	1.076923077	No
298	pFD423	T4	Myoviridae	850000	6500000	0.130769231	800000	85000	9.411764706	No
299	pFD423	Bas35	Myoviridae	9500000	4500000	2.111111111	8500000	5000000	1.7	No
300	pFD423	Bas44	Myoviridae	9000000	550000	16.36363636	3000000	850000	3.529411765	No
301	pFD423	Bas46	Myoviridae	450000	450000	1	650000	650000	1	No
302	pFD423	Bas58	Myoviridae	4000000	850000	4.705882353	4000000	2500000	1.6	No
303	pFD423	Bas63	Myoviridae	50000	300000	0.166666667	35000	3500	10	No
304	pFD423	Bas66	Autographiviridae	600000000	550000000	1.090909091	700000000	400000000	1.75	No
305	pFD423	Bas67	Autographiviridae	700000000	400000000	1.75	400000000	350000000	1.142857143	No
306	pFD423	T7	Podoviridae	700000000	300000000	2.333333333	600000000	300000000	2	No
307	pFD423	Bas64	Podoviridae	700000000	500000000	1.4	700000000	350000000	2	No
308	pFD424	Bas01	Drexlerviridae	10	4000000	2.50E-06	10	3500000	2.86E-06	P
309	pFD424	Bas02	Drexlerviridae	7500000	40000000	0.1875	7000000	35000000	0.2	P
310	pFD424	Bas04	Drexlerviridae	5500000	30000000	0.183333333	9000000	30000000	0.3	P
311	pFD424	Bas09	Drexlerviridae	8000000	35000000	0.228571429	4000000	35000000	0.114285714	P
312	pFD424	Bas11	Drexlerviridae	100	40000000	2.50E-06	100	25000000	4.00E-06	P
313	pFD424	Bas12	Drexlerviridae	35000	400000	0.0875	20000	200000	0.1	P
314	pFD424	Bas13	Drexlerviridae	500000	25000000	0.02	450000	40000000	0.01125	P
315	pFD424	lambda	Siphoviridae	10000	7000000	0.001428571	1000	800000	0.00125	No
316	pFD424	Bas18	Siphoviridae	300000	700000	0.428571429	300000	300000	1	P
317	pFD424	Bas20	Siphoviridae	950000	1000000	0.95	900000	700000	1.285714286	No
318	pFD424	Bas24	Siphoviridae	5500000	25000000	0.22	8000000	40000000	0.2	No
319	pFD424	Bas28	Demerecviridae	1000000	5000000	0.2	6000000	4000000	1.5	No
320	pFD424	T5 Moscow	Demerecviridae	800000	40000000	0.02	850000	400000	2.125	No
321	pFD424	Bas32 = T5	Demerecviridae	40000000	25000000	1.6	70000000	65000000	1.076923077	No
322	pFD424	P1	Myoviridae	6000	60000	0.1	4500	1000	4.5	No
323	pFD424	CLB_P2	Myoviridae	75000000	500000000	0.15	40000000	7500000	5.333333333	No
324	pFD424	LF82_P8	Myoviridae	650000	7000000	0.092857143	500000	80000	6.25	No
325	pFD424	AL505_P2	Myoviridae	950000	50000000	0.019	650000	650000	1	No
326	pFD424	T4	Myoviridae	500000	6500000	0.076923077	500000	85000	5.882352941	No
327	pFD424	Bas35	Myoviridae	1000000	4500000	0.222222222	3000000	5000000	0.6	No
328	pFD424	Bas44	Myoviridae	750000	550000	1.363636364	1500000	850000	1.764705882	No
329	pFD424	Bas46	Myoviridae	250000	450000	0.555555556	250000	650000	0.384615385	No
330	pFD424	Bas58	Myoviridae	3000000	850000	3.529411765	1500000	2500000	0.6	No
331	pFD424	Bas63	Myoviridae	40000	300000	0.133333333	6000	3500	1.714285714	No
332	pFD424	Bas66	Autographiviridae	700000000	550000000	1.272727273	500000000	400000000	1.25	No
333	pFD424	Bas67	Autographiviridae	500000000	400000000	1.25	500000000	350000000	1.428571429	No
334	pFD424	T7	Podoviridae	650000000	300000000	2.166666667	450000000	300000000	1.5	No
335	pFD424	Bas64	Podoviridae	800000000	500000000	1.6	600000000	350000000	1.714285714	No
336	pFD425	Bas01	Drexlerviridae	10	4000000	2.50E-06	10	3500000	2.86E-06	P
337	pFD425	Bas02	Drexlerviridae	500000	40000000	0.0125	105000	35000000	0.003	P
338	pFD425	Bas04	Drexlerviridae	700000	30000000	0.023333333	750000	30000000	0.025	P
339	pFD425	Bas09	Drexlerviridae	1000	35000000	2.86E-05	1000	35000000	2.86E-05	P
340	pFD425	Bas11	Drexlerviridae	100	40000000	2.50E-06	100	25000000	4.00E-06	P
341	pFD425	Bas12	Drexlerviridae	100	400000	0.00025	100	200000	0.0005	P
342	pFD425	Bas13	Drexlerviridae	100000	25000000	0.004	80000	40000000	0.002	P
343	pFD425	lambda	Siphoviridae	3000000	7000000	0.428571429	950000	800000	1.1875	No
344	pFD425	Bas18	Siphoviridae	650000	700000	0.928571429	700000	300000	2.333333333	No
345	pFD425	Bas20	Siphoviridae	6000000	1000000	6	4500000	700000	6.428571429	No
346	pFD425	Bas24	Siphoviridae	20000000	25000000	0.8	65000000	40000000	1.625	No
347	pFD425	Bas28	Demerecviridae	5000000	5000000	1	7000000	4000000	1.75	No
348	pFD425	T5 Moscow	Demerecviridae	3000000	40000000	0.075	2000000	400000	5	No
349	pFD425	Bas32 = T5	Demerecviridae	45000000	25000000	1.8	65000000	65000000	1	No
350	pFD425	P1	Myoviridae	20000	60000	0.333333333	5500	1000	5.5	No
351	pFD425	CLB_P2	Myoviridae	85000000	500000000	0.17	50000000	7500000	6.666666667	No
352	pFD425	LF82_P8	Myoviridae	750000	7000000	0.107142857	800000	80000	10	No
353	pFD425	AL505_P2	Myoviridae	3000000	50000000	0.06	1000000	650000	1.538461538	No
354	pFD425	T4	Myoviridae	900000	6500000	0.138461538	850000	85000	10	No
355	pFD425	Bas35	Myoviridae	6500000	4500000	1.444444444	6000000	5000000	1.2	No
356	pFD425	Bas44	Myoviridae	4500000	550000	8.181818182	3500000	850000	4.117647059	No
357	pFD425	Bas46	Myoviridae	4500000	450000	10	300000	650000	0.461538462	No
358	pFD425	Bas58	Myoviridae	10000	850000	0.011764706	10000	2500000	0.004	No
359	pFD425	Bas63	Myoviridae	6000	300000	0.02	350	3500	0.1	P
360	pFD425	Bas66	Autographiviridae	650000000	550000000	1.181818182	700000000	400000000	1.75	No
361	pFD425	Bas67	Autographiviridae	300000000	400000000	0.75	400000000	350000000	1.142857143	No
362	pFD425	T7	Podoviridae	600000000	300000000	2	750000000	300000000	2.5	No
363	pFD425	Bas64	Podoviridae	500000000	500000000	1	700000000	350000000	2	No
364	pFD426	Bas01	Drexlerviridae	350000	4000000	0.0875	300000	3500000	0.085714286	No
365	pFD426	Bas02	Drexlerviridae	40000000	40000000	1	25000000	35000000	0.714285714	No
366	pFD426	Bas04	Drexlerviridae	30000000	30000000	1	40000000	30000000	1.333333333	No
367	pFD426	Bas09	Drexlerviridae	35000000	35000000	1	25000000	35000000	0.714285714	No
368	pFD426	Bas11	Drexlerviridae	50000000	40000000	1.25	30000000	25000000	1.2	No
369	pFD426	Bas12	Drexlerviridae	400000	400000	1	100000	200000	0.5	No
370	pFD426	Bas13	Drexlerviridae	30000000	25000000	1.2	20000000	40000000	0.5	No
371	pFD426	lambda	Siphoviridae	650000	7000000	0.092857143	850000	800000	1.0625	No
372	pFD426	Bas18	Siphoviridae	10	700000	1.43E-05	10	300000	3.33E-05	No
373	pFD426	Bas20	Siphoviridae	1000	1000000	0.001	1000	700000	0.001428571	No
374	pFD426	Bas24	Siphoviridae	400000	25000000	0.016	300000	40000000	0.0075	P
375	pFD426	Bas28	Demerecviridae	4000000	5000000	0.8	5500000	4000000	1.375	No
376	pFD426	T5 Moscow	Demerecviridae	4500000	40000000	0.1125	2500000	400000	6.25	No
377	pFD426	Bas32 = T5	Demerecviridae	50000000	25000000	2	55000000	65000000	0.846153846	No
378	pFD426	P1	Myoviridae	9500	60000	0.158333333	6500	1000	6.5	No
379	pFD426	CLB_P2	Myoviridae	85000000	500000000	0.17	75000000	7500000	10	No
380	pFD426	LF82_P8	Myoviridae	800000	7000000	0.114285714	500000	80000	6.25	No
381	pFD426	AL505_P2	Myoviridae	5500000	50000000	0.11	6000000	650000	9.230769231	No
382	pFD426	T4	Myoviridae	850000	6500000	0.130769231	550000	85000	6.470588235	No
383	pFD426	Bas35	Myoviridae	7500000	4500000	1.666666667	3000000	5000000	0.6	No
384	pFD426	Bas44	Myoviridae	550000	550000	1	3000000	850000	3.529411765	No
385	pFD426	Bas46	Myoviridae	400000	450000	0.888888889	450000	650000	0.692307692	No
386	pFD426	Bas58	Myoviridae	5500000	850000	6.470588235	5000000	2500000	2	No
387	pFD426	Bas63	Myoviridae	25000	300000	0.083333333	9500	3500	2.714285714	No
388	pFD426	Bas66	Autographiviridae	700000000	550000000	1.272727273	550000000	400000000	1.375	No
389	pFD426	Bas67	Autographiviridae	400000000	400000000	1	400000000	350000000	1.142857143	No
390	pFD426	T7	Podoviridae	750000000	300000000	2.5	500000000	300000000	1.666666667	No
391	pFD426	Bas64	Podoviridae	750000000	500000000	1.5	550000000	350000000	1.571428571	No
