## Supplementary material for "Shuttling, swapping and mixing: the rapid modular evolution of antiviral repertoires in temperate phages and their satellites": FileS5_HomologsMatchesCount.xlsx

### Sheet: Homologs Defence (WithoutVert)
		Genes from Full Defence Systems in P4									Genes from Full and Putative Defence Systems in P4
		Total Matches Category	Proportion of Total Matches (%)	Unique P4s	Unique elements in category						Total Matches Category	Proportion of Total Matches (%)	Unique P4s	Unique elements in category
Bacterial RefSeq regions	P4 (strict)	87068	65.8643	1099	933	P4	76.0857		Bacterial RefSeq regions	P4 (strict)	90823	59.2689	1430	1067	P4	69.6063
	P4 *	13512	10.2214	1310	376	Prophages + Temp	0.410763			P4 *	15841	10.3374	1686	475	Prophages + Temp	1.94337
	P2 (strict)	0	0	0	0	Plasmids + PP	0.187604			P2 (strict)	1136	0.741326	2	505	Plasmids + PP	2.7369
	P2 *	270	0.204247	76	12	*All badly delimited P2 (P4 around)				P2 *	808	0.527281	86	274
	Prophage	543	0.410763	79	40					Prophage	2978	1.94337	93	1158
	Prophage-Plasmid	0	0	0	0					Prophage-Plasmid	0	0	0	0
	PP_Genomad	0	0	0	0					PP_Genomad	50	0.0326288	2	23
	Plasmid	248	0.187604	40	14					Plasmid	4144	2.70427	44	1786
	PICI	0	0	0	0					PICI	0	0	0	0
	cfPICI	0	0	0	0					cfPICI	0	0	0	0
	No/Unknown	30343	22.9536	1179	745					No/Unknown	36684	23.9391	1511	2920
	Conjugative, integrated	209	0.158102	99	4					Conjugative, integrated	249	0.162491	99	22
Bacteriophage NCBI	Temperate Phages (non-P2)	0	0	0	0	*Has hits with the P4 from NCBI			Bacteriophage NCBI	Temperate Phages (non-P2)	526	0.343255	89	5
	Temperate Phages (P2)	0	0	0	0					Temperate Phages (P2)	0	0	0	0
	Virulent Phages (non-P2)	0	0	0	0					Virulent Phages (non-P2)	0	0	0	0
	Virulent Phages (P2)	0	0	0	0					Virulent Phages (P2)	0	0	0	0
	Total homologous matches	132193								Total homologous matches	153239
		Genes from Full Defence Systems in P2									Genes from Full and Putative Defence Systems in P4
		Total Matches Category	Proportion of Total Matches (%)	Unique P2s	Unique elements in category						Total Matches Category	Proportion of Total Matches (%)	Unique P4s	Unique elements in category
Bacterial RefSeq regions	P4 (strict)	0	0	0	0				Bacterial RefSeq regions	P4 (strict)	340	0.0530396	73	4
	P4 *	49	0.200655	47	3					P4 *	49	0.00764394	47	3
	P2 (strict)	3719	15.2293	298	1156	P2	47.4406			P2 (strict)	69883	10.9017	812	2401	P2	19.5594
	P2 *	7534	30.8518	347	839	Prophages + Temp	31.5029			P2 *	52333	8.16388	881	1658	Prophages + Temp	22.7089
	Prophage	7693	31.5029	425	306	Plasmids + PP	2.64128			Prophage	145311	22.6683	889	2045	Plasmids + PP	26.5497
	Prophage-Plasmid	0	0	0	0					Prophage-Plasmid	0	0	0	0
	PP_Genomad	149	0.610156	80	6					PP_Genomad	2635	0.411057	302	43
	Plasmid	496	2.03112	46	232					Plasmid	167557	26.1387	129	2294
	PICI	0	0	0	0					PICI	0	0	0	0
	cfPICI	0	0	0	0					cfPICI	0	0	0	0
	No/Unknown	4306	17.6331	376	775					No/Unknown	195304	30.4672	819	3054
	Conjugative, integrated	53	0.217035	10	12					Conjugative, integrated	1751	0.273154	83	29
Bacteriophage NCBI	Temperate Phages (non-P2)	0	0	0	0				Bacteriophage NCBI	Temperate Phages (non-P2)	260	0.0405597	78	4
	Temperate Phages (P2)	332	1.35954	66	31					Temperate Phages (P2)	3166	0.493892	512	109
	Virulent Phages (non-P2)	0	0	0	0					Virulent Phages (non-P2)	0	0	0	0
	Virulent Phages (P2)	89	0.364455	30	11					Virulent Phages (P2)	2442	0.380949	223	11
	Total homologous matches	24420								Total homologous matches	641031

### Sheet: Homologs Defence (WithVertical)
		Genes from Full Defence Systems in P4									Genes from Full and Putative Defence Systems in P4
		Total Matches Category	Proportion of Total Matches (%)	Unique P4s	Unique elements in category						Total Matches Category	Proportion of Total Matches (%)	Unique P4s	Unique elements in category
Bacterial RefSeq regions	P4 (strict)	144493	74.1773	1474	1235	P4	83.5041		Bacterial RefSeq regions	P4 (strict)	153048	69.1118	1872	1385	P4	78.9682
	P4 *	18168	9.32678	1437	428	Prophages + Temp	0.545705			P4 *	21827	9.8564	1844	527	Prophages + Temp	1.34477
	P2 (strict)	0	0	0	0	Plasmids + PP	0.127314			P2 (strict)	1136	0.512983	2	505	Plasmids + PP	1.89388
	P2 *	270	0.138608	76	12					P2 *	808	0.364868	86	274
	Prophage	543	0.278756	79	40					Prophage	2978	1.34477	93	1158
	Prophage-Plasmid	0	0	0	0					Prophage-Plasmid	0	0	0	0
	PP_Genomad	0	0	0	0					PP_Genomad	50	0.0225785	2	23
	Plasmid	248	0.127314	40	14					Plasmid	4144	1.8713	44	1786
	PICI	0	0	0	0					PICI	0	0	0	0
	cfPICI	0	0	0	0					cfPICI	0	0	0	0
	No/Unknown	30343	15.577	1179	745					No/Unknown	36684	16.5654	1511	2920
	Conjugative, integrated	209	0.107293	99	4					Conjugative, integrated	249	0.112441	99	22
Bacteriophage NCBI	Temperate Phages (non-P2)	0	0	0	0				Bacteriophage NCBI	Temperate Phages (non-P2)	526	0.237525	89	5
	Temperate Phages (P2)	520	0.266949	87	4					Temperate Phages (P2)	0	0	0	0
	Virulent Phages (non-P2)	0	0	0	0					Virulent Phages (non-P2)	0	0	0	0
	Virulent Phages (P2)	0	0	0	0					Virulent Phages (P2)	0	0	0	0
	Total homologous matches	194794								Total homologous matches	221450
		Genes from Full Defence Systems in P2									Genes from Full and Putative Defence Systems in P4
		Total Matches Category	Proportion of Total Matches (%)	Unique P4s	Unique elements in category						Total Matches Category	Proportion of Total Matches (%)	Unique P4s	Unique elements in category
Bacterial RefSeq regions	P4 (strict)	0	0	0	0				Bacterial RefSeq regions	P4 (strict)	340	0.0325133	73	4
	P4 *	49	0.0399935	47	3					P4 *	49	0.00468574	47	3
	P2 (strict)	82637	67.4478	739	2253	P2	88.9283			P2 (strict)	344389	32.933	1224	3204	P2	50.6898
	P2 *	24571	20.0547	643	1212	Prophages + Temp	6.27897			P2 *	173666	16.6072	1134	1856	Prophages + Temp	13.9206
	Prophage	7693	6.27897	425	306	Plasmids + PP	0.526445			Prophage	145311	13.8957	889	2045	Plasmids + PP	16.275
	Prophage-Plasmid	0	0	0	0					Prophage-Plasmid	0	0	0	0
	PP_Genomad	149	0.121613	80	6					PP_Genomad	2635	0.251978	302	43
	Plasmid	496	0.404832	46	232					Plasmid	167557	16.023	129	2294
	PICI	0	0	0	0					PICI	0	0	0	0
	cfPICI	0	0	0	0					cfPICI	0	0	0	0
	No/Unknown	4306	3.51453	376	775					No/Unknown	195304	18.6764	819	3054
	Conjugative, integrated	53	0.0432582	10	12					Conjugative, integrated	1751	0.167444	83	29
Bacteriophage NCBI	Temperate Phages (non-P2)	0	0	0	0				Bacteriophage NCBI	Temperate Phages (non-P2)	260	0.0248631	78	4
	Temperate Phages (P2)	1747	1.42589	226	87					Temperate Phages (P2)	12021	1.14954	708	108
	Virulent Phages (non-P2)	0	0	0	0					Virulent Phages (non-P2)	0	0	0	0
	Virulent Phages (P2)	819	0.668462	90	11					Virulent Phages (P2)	2442	0.233522	223	11
	Total homologous matches	122520								Total homologous matches	1045725
